# Evolution of C4 photosynthesis predicted by constraint-based modelling

**DOI:** 10.1101/670547

**Authors:** Mary-Ann Blätke, Andrea Bräutigam

## Abstract

Constraint-based modelling (CBM) is a powerful tool for the analysis of evolutionary trajectories. Evolution, especially evolution in the distant past, is not easily accessible to laboratory experimentation. Modelling can provide a window into evolutionary processes by allowing the examination of selective pressures which lead to particular optimal solutions in the model. To study the evolution of C4 photosynthesis from a ground state of C3 photosynthesis, we initially construct a C3 model. After duplication into two cells to reflect typical C4 leaf architecture, we allow the model to predict the optimal metabolic solution under various conditions. The model thus identifies resource limitation in conjunction with high photorespiratory flux as a selective pressure relevant to the evolution of C4. It also predicts that light availability and distribution play a role in guiding the evolutionary choice of possible decarboxylation enzymes. The data shows evolutionary CBM in eukaryotes predicts molecular evolution with precision.
