## Supplementary material for "Evolution of C4 photosynthesis predicted by constraint-based modelling": flux_solution.xlsx

### Sheet: Sheet1
	rxn	subsystem	flux
PSII_h	2.0 H2O_h + 4.0 H_h + 2.0 PQ_h + 4.0 hnu_h --> 4.0 H_l + O2_h + 2.0 PQH2_h	photosynthesis, light reaction	24.2139
Cytb6f1_h	PCox_h + PQH2_h --> 2.0 H_l + PCrd_h + PQstar_h	photosynthesis, light reaction	48.4278
Cytb6f2_h	2.0 H_h + PCox_h + PQstar_h --> 2.0 H_l + PCrd_h + PQ_h	photosynthesis, light reaction	48.4278
PGR5PGRL11_h	Fdrd_h + PGR5_PGRL1ox_h --> Fdox_h + PGR5_PGRL1rd_h	photosynthesis, light reaction	0
PGR5PGRL12_h	4.0 H_h + 2.0 PGR5_PGRL1rd_h + PQ_h --> 2.0 PGR5_PGRL1ox_h + PQH2_h	photosynthesis, light reaction	0
NDH1_h	Fdrd_h + 2.0 H_h + NDHox_h --> Fdox_h + 2.0 H_l + NDHrd_h	photosynthesis, light reaction	0
NDH2_h	4.0 H_h + 2.0 NDHrd_h + PQ_h --> 2.0 NDHox_h + PQH2_h	photosynthesis, light reaction	0
PSI_h	Fdox_h + PCrd_h + hnu_h --> Fdrd_h + PCox_h	photosynthesis, light reaction	96.8556
Fd_DASH_NADPR_h	2.0 Fdrd_h + H_h + NADP_h --> 2.0 Fdox_h + NADPH_h	photosynthesis, light reaction	46.3158
ATPase_h	ADP_h + 4.0 H_l + Pi_h <=> ATP_h + H2O_h + 3.0 H_h	photosynthesis, light reaction	72.6417
RBC_h	CO2_h + H2O_h + RuBP_h --> 2.0 H_h + 2.0 PGA_h	reductive pentose-phosphate cycle	21.1448
PGAK_h	ATP_h + PGA_h <=> ADP_h + DPGA_h	reductive pentose-phosphate cycle, canonical glycolysis	46.0408
GAPDH1_h	DPGA_h + H_h + NADPH_h --> GAP_h + NADP_h + Pi_h	reductive pentose-phosphate cycle	46.0352
TPI_h	GAP_h <=> DHAP_h	reductive pentose-phosphate cycle, canonical glycolysis	18.5809
FBPA_h	DHAP_h + GAP_h <=> FBP_h	reductive pentose-phosphate cycle, canonical glycolysis	10.0622
FBPase_h	FBP_h + H2O_h --> F6P_h + Pi_h	reductive pentose-phosphate cycle, canonical glycolysis	10.0622
FTK_h	F6P_h + GAP_h <=> E4P_h + X5P_h	reductive pentose-phosphate cycle, pentose-phosphate shunt	7.76064
SBPA_h	DHAP_h + E4P_h <=> SBP_h	reductive pentose-phosphate cycle	7.75157
SBPase_h	H2O_h + SBP_h --> Pi_h + S7P_h	reductive pentose-phosphate cycle	7.75157
STK_h	GAP_h + S7P_h <=> R5P_h + X5P_h	reductive pentose-phosphate cycle, pentose-phosphate shunt	7.75157
Ru5PE_h	X5P_h <=> Ru5P_h	reductive pentose-phosphate cycle, pentose-phosphate shunt	15.5122
R5PI_h	R5P_h <=> Ru5P_h	reductive pentose-phosphate cycle, pentose-phosphate shunt	7.74704
Ru5PK_h	ATP_h + Ru5P_h --> ADP_h + H_h + RuBP_h	reductive pentose-phosphate cycle	23.2592
PGI_h	F6P_h <=> G6P_h	starch biosynthetic process	2.30154
PGM_h	G6P_h <=> G1P_h	starch biosynthetic process	1.53436
AGPase_h	ATP_h + G1P_h --> ADPG_h + PPi_h	starch biosynthetic process	1.53436
StS_h1	ADPG_h + H2O_h --> ADP_h + H_h + starch1_h	starch biosynthetic process	0.767179
StS_h2	ADPG_h + starch1_h --> ADP_h + H_h + starch2_h	starch biosynthetic process	0.767179
StS_h3	ADPG_h + starch2_h --> ADP_h + H_h + starch3_h	starch biosynthetic process	0
bAMY1_h	H2O_h + starch5_h --> Mas_h + starch3_h	starch catabolic process	0
bAMY2_h	H2O_h + starch3_h --> Mas_h + starch1_h	starch catabolic process	0
DPE11_h	2.0 starch3_h --> Glc_h + starch5_h	starch catabolic process	0
DPE12_h	Mas_h + starch1_h --> Glc_h + starch2_h	starch catabolic process	0
DPE13_h	Mas_h + starch2_h --> Glc_h + starch3_h	starch catabolic process	0
DPE2_c	Mas_c + starch1_c --> Glc_c + starch2_c	starch catabolic process	0
HEXK_c	ATP_c + Glc_c --> ADP_c + G6P_c + H_c	sucrose catabolic process, starch catabolic process	0
StP1_h	Pi_h + starch2_h --> G1P_h + starch1_h	starch catabolic process	0
StP21_c	Pi_c + starch2_c --> G1P_c + starch1_c	starch catabolic process	0
TPI_c	GAP_c <=> DHAP_c	sucrose biosynthetic process, gluconeogenesis, canonical glycolysis	0
FBPA_c	DHAP_c + GAP_c <=> FBP_c	sucrose biosynthetic process, gluconeogenesis, canonical glycolysis	0.767179
FBPase_c	FBP_c + H2O_c --> F6P_c + Pi_c	sucrose biosynthetic process, gluconeogenesis, canonical glycolysis	0.767179
F6PK2_c	ATP_c + F6P_c --> ADP_c + F26BP_c + H_c	sucrose biosynthetic process	0
F26BPPh_c	F26BP_c + H2O_c <=> F6P_c + Pi_c	sucrose biosynthetic process	0
PGI_c	F6P_c <=> G6P_c	sucrose biosynthetic process, gluconeogenesis, sucrose catabolic process	0
PGM_c	G6P_c <=> G1P_c	sucrose biosynthetic process, sucrose catabolic process	0.767179
UGPase_c	G1P_c + H_c + UTP_c <=> PPi_c + UDPG_c	sucrose biosynthetic process, transferase activity, transferring phosphorus-containing groups, sucrose catabolic process	0.767179
S6PS_c	F6P_c + UDPG_c --> S6P_c + UDP_c	sucrose biosynthetic process	0.767179
S6PPh_c	H2O_c + S6P_c --> Pi_c + Suc_c	sucrose biosynthetic process	0.767179
SucS_c	Suc_c + UDP_c <=> Frc_c + UDPG_c	sucrose catabolic process	0
FrcFD_c	H2O_c + Suc_c --> Frc_c + Glc_c	sucrose catabolic process	0
FrcK_c	ATP_c + Frc_c --> ADP_c + F6P_c + H_c	sucrose catabolic process	0
TPS_c	G6P_c + UDPG_c --> T6P_c + UDP_c	trehalose biosynthetic process	0
TPP_c	H2O_c + T6P_c --> Pi_c + Tre_c	trehalose biosynthetic process	0
CeS_c1	H2O_c + UDPG_c --> UDP_c + cellulose1_c	cellulose biosynthetic process	0
CeS_c2	UDPG_c + cellulose1_c --> UDP_c + cellulose2_c	cellulose biosynthetic process	0
CeS_c3	UDPG_c + cellulose2_c --> UDP_c + cellulose3_c	cellulose biosynthetic process	0
MalDH1_c	Mal_c + NAD_c <=> H_c + NADH_c + OAA_c	gluconeogenesis	0
PEPC1_c	ATP_c + OAA_c --> ADP_c + CO2_c + PEP_c	gluconeogenesis	0
PEPC2_c	OAA_c + Pi_c <=> HCO3_c + PEP_c	gluconeogenesis	-0.266072
Enol_c	H2O_c + PEP_c <=> 2PGA_c	gluconeogenesis, canonical glycolysis	-0.509128
PGAM_c	2PGA_c <=> PGA_c	gluconeogenesis, canonical glycolysis	-0.509128
PGAK_c	ATP_c + PGA_c <=> ADP_c + DPGA_c	canonical glycolysis	-1.12146
GAPDH2_c	GAP_c + NAD_c + Pi_c <=> DPGA_c + H_c + NADH_c	canonical glycolysis	1.12146
GAPDH3_c	GAP_c + H2O_c + NADP_c --> 2.0 H_c + NADPH_c + PGA_c	canonical glycolysis	0
F6PK1_c	ATP_c + F6P_c --> ADP_c + FBP_c + H_c	canonical glycolysis	0
F6PK1_h	ATP_h + F6P_h --> ADP_h + FBP_h + H_h	canonical glycolysis	0
GAPDH2_h	GAP_h + NAD_h + Pi_h <=> DPGA_h + H_h + NADH_h	canonical glycolysis	-0.00557948
PGAM_h	PGA_h <=> 2PGA_h	canonical glycolysis	0
Enol_h	2PGA_h <=> H2O_h + PEP_h	canonical glycolysis	0
PyrK_c	ADP_c + H_c + PEP_c --> ATP_c + Pyr_c	canonical glycolysis	0.174113
PyrK_h	ADP_h + H_h + PEP_h --> ATP_h + Pyr_h	canonical glycolysis	0
PyrDH1_m	H_m + Pyr_m + ThPP_m --> CO2_m + H_DASH_Eth_DASH_ThPP_m	pyruvate dehydrogenase activity	0.161108
PyrDH2_m	H_DASH_Eth_DASH_ThPP_m + LPA_m --> A_DASH_DHL_m + ThPP_m	pyruvate dehydrogenase activity	0.161108
DHLAcT_m	A_DASH_DHL_m + CoA_m --> A_DASH_CoA_m + DHL_m	pyruvate dehydrogenase activity	0.161108
DHLDH2_m	DHL_m + NAD_m --> H_m + LPA_m + NADH_m	pyruvate dehydrogenase activity, tricarboxylic acid cycle	0.161108
CitS_m	A_DASH_CoA_m + H2O_m + OAA_m --> Cit_m + CoA_m + H_m	glyoxylate cycle, tricarboxylic acid cycle	0.161108
cACNDHA_m	Cit_m --> H2O_m + cACN_m	glyoxylate cycle, tricarboxylic acid cycle	0.161108
cACNHA_m	H2O_m + cACN_m --> iCit_m	glyoxylate cycle, tricarboxylic acid cycle	0.161108
iCitDHNAD_m	NAD_m + iCit_m --> CO2_m + KG_m + NADH_m	tricarboxylic acid cycle	0
KGDH_m	H_m + KG_m + LPA_m --> CO2_m + S_DASH_DHL_m	tricarboxylic acid cycle	0
DHLST_m	CoA_m + S_DASH_DHL_m --> DHL_m + S_DASH_CoA_m	tricarboxylic acid cycle	0
SCACoAL_m	ADP_m + Pi_m + S_DASH_CoA_m <=> ATP_m + CoA_m + SCA_m	tricarboxylic acid cycle	0
cplx2_m	Q_m + SCA_m --> Fum_m + QH2_m	alternative respiration, oxidative phosphorylation, tricarboxylic acid cycle	0
FumHA_m	Fum_m + H2O_m --> Mal_m	tricarboxylic acid cycle	0
MalDH1_m	Mal_m + NAD_m <=> H_m + NADH_m + OAA_m	glyoxylate cycle, tricarboxylic acid cycle	-0.746156
MalDH2_m	Mal_m + NAD_m --> CO2_m + NADH_m + Pyr_m	glyoxylate cycle, tricarboxylic acid cycle	0
cplx1_m	5.0 H_m + NADH_m + Q_m --> 4.0 H_i + NAD_m + QH2_m	alternative respiration, oxidative phosphorylation	0.22658
cplx3_m	2.0 Cytcox_m + 2.0 H_m + QH2_m --> 2.0 Cytcrd_m + 4.0 H_i + Q_m	oxidative phosphorylation	0.22658
cplx4_m	4.0 Cytcrd_m + 8.0 H_m + O2_m --> 4.0 Cytcox_m + 2.0 H2O_m + 4.0 H_i	oxidative phosphorylation	0.11329
cplx5_m	ADP_m + 3.0 H_i + Pi_m <=> ATP_m + H2O_m + 2.0 H_m	oxidative phosphorylation	0.755267
RBO_h	O2_h + RuBP_h --> 2.0 H_h + PGA_h + PGCA_h	photorespiration	2.11448
PGP_h	H2O_h + PGCA_h --> GCA_h + Pi_h	photorespiration	2.11448
GCAO_p	GCA_p + O2_p --> GLX_p + H2O2_p	photorespiration	2.11448
CAT_p	2.0 H2O2_p --> 2.0 H2O_p + O2_p	photorespiration	1.05724
GGAT_p	GLX_p + Glu_p --> Gly_p + KG_p	photorespiration, glycine biosynthetic process	1.09002
GlyDH_m	Gly_m + H_m + LPL_m --> CO2_m + amDHP_m	photorespiration	1.05933
AMT_m	THF_m + amDHP_m --> DHP_m + M_DASH_THF_m + NH4_m	photorespiration	1.05933
DHLDH1_m	DHP_m + NAD_m --> H_m + LPL_m + NADH_m	photorespiration	1.05933
GlyHMT_m	Gly_m + H2O_m + M_DASH_THF_m <=> Ser_m + THF_m	photorespiration	1.05933
SGAT_p	GLX_p + Ser_p --> Gly_p + HPR_p	photorespiration, glycine biosynthetic process	1.02446
GCEADH_p	HPR_p + H_p + NADH_p --> GCEA_p + NAD_p	photorespiration	1.02446
MalDH1_p	Mal_p + NAD_p <=> H_p + NADH_p + OAA_p	photorespiration	0.928735
GCEAK_h	ATP_h + GCEA_h --> ADP_h + H_h + PGA_h	photorespiration	1.02446
G6PDH_h	G6P_h + NADP_h --> GLP_h + H_h + NADPH_h	pentose-phosphate shunt	0
6PGL_h	GLP_h + H2O_h --> 6PG_h + H_h	pentose-phosphate shunt	0
6PGDHNAD_h	6PG_h + NAD_h --> CO2_h + NADH_h + Ru5P_h	pentose-phosphate shunt	0
6PGDHNADP_h	6PG_h + NADP_h --> CO2_h + NADPH_h + Ru5P_h	pentose-phosphate shunt	0
TA_h	GAP_h + S7P_h <=> E4P_h + F6P_h	pentose-phosphate shunt	0
DAHPS_h	E4P_h + H2O_h + PEP_h --> DAHP_h + Pi_h	shikimate metabolic process	0.00906666
DHQS_h	DAHP_h --> DHQ_h + Pi_h	shikimate metabolic process	0.00906666
DHQDH_h	DHQ_h --> DHS_h + H2O_h	shikimate metabolic process	0.00906666
SADH_h	DHS_h + H_h + NADPH_h --> NADP_h + SA_h	shikimate metabolic process	0.00906666
SAK_h	ATP_h + SA_h --> ADP_h + H_h + S3P_h	shikimate metabolic process	0.00906666
EPSPS_h	PEP_h + S3P_h --> EPSP_h + Pi_h	shikimate metabolic process	0.00906666
CHRS_h	EPSP_h --> CHR_h + Pi_h	shikimate metabolic process	0.00906666
R5PDPK_h	ATP_h + R5P_h --> AMP_h + H_h + PRPP_h	5-phosphoribose 1-diphosphate biosynthetic process	0.00453333
PyrPiDK_h	ATP_h + Pi_h + Pyr_h <=> AMP_h + 2.0 H_h + PEP_h + PPi_h	tricarboxylic acid cycle	-0.05081
MalDH1_h	Mal_h + NAD_h <=> H_h + NADH_h + OAA_h	tricarboxylic acid cycle	0
MalDH3_h	H_h + NADPH_h + OAA_h <=> Mal_h + NADP_h	tricarboxylic acid cycle	0.175605
MalDH4_h	Mal_h + NADP_h --> CO2_h + NADPH_h + Pyr_h	tricarboxylic acid cycle	0
CitS_c	A_DASH_CoA_c + H2O_c + OAA_c --> Cit_c + CoA_c + H_c	tricarboxylic acid cycle	0
CitS_h	A_DASH_CoA_h + H2O_h + OAA_h --> Cit_h + CoA_h + H_h	tricarboxylic acid cycle	0
cACNDHA_c	Cit_c --> H2O_c + cACN_c	tricarboxylic acid cycle	0
cACNDHA_h	Cit_h --> H2O_h + cACN_h	tricarboxylic acid cycle	0
cACNHA_c	H2O_c + cACN_c --> iCit_c	tricarboxylic acid cycle	0
cACNHA_h	H2O_h + cACN_h --> iCit_h	tricarboxylic acid cycle	0
iCitDHNAD_c	NAD_c + iCit_c --> CO2_c + KG_c + NADH_c	tricarboxylic acid cycle	0
iCitDHNADP_c	NADP_c + iCit_c --> CO2_c + KG_c + NADPH_c	tricarboxylic acid cycle	0.161108
iCitDHNADP_h	NADP_h + iCit_h --> CO2_h + KG_h + NADPH_h	tricarboxylic acid cycle	0
iCitDHNADP_m	NADP_m + iCit_m --> CO2_m + KG_m + NADPH_m	tricarboxylic acid cycle	0
iCitL_p	iCit_p --> GLX_p + SCA_p	tricarboxylic acid cycle	0
ATPCitL_c	ATP_c + Cit_c + CoA_c --> ADP_c + A_DASH_CoA_c + OAA_c + Pi_c	coenzyme A biosynthetic process	0
ACoAS_h	AC_h + ATP_h + CoA_h --> AMP_h + A_DASH_CoA_h + H_h + PPi_h	coenzyme A biosynthetic process	0.00662563
ACoAC_h	ATP_h + A_DASH_CoA_h + HCO3_h --> ADP_h + H_h + M_DASH_CoA_h + Pi_h	fatty acid biosynthetic process	0
ACPM_h	ACP_h + M_DASH_CoA_h --> CoA_h + M_DASH_ACP_h	fatty acid biosynthetic process	0
PPiase_h	H2O_h + PPi_h --> 2.0 Pi_h	transferase activity, transferring phosphorus-containing groups	1.50412
PPIase_c	H2O_c + PPi_c --> H_c + 2.0 Pi_c	transferase activity, transferring phosphorus-containing groups	0.802399
PPIF6PK_c	F6P_c + PPi_c --> FBP_c + H_c + Pi_c	transferase activity, transferring phosphorus-containing groups	0
ForDH_h	CO2_h + NADH_h --> For_h + NAD_h	tetrahydrofolate metabolic process	0.00139487
ForTHFL_h	ATP_h + For_h + H_h + THF_h --> ADP_h + F_DASH_THF_h + Pi_h	tetrahydrofolate metabolic process	0.00139487
DHFR_c	DHF_c + H_c + NADPH_c --> NADP_c + THF_c	tetrahydrofolate metabolic process	0
TRXR_c	H_c + NADPH_c + TRXox_c --> NADP_c + TRXrd_c	thioredoxin-disulfide reductase activity	0
ADNK_c	ADN_c + ATP_c --> ADP_c + AMP_c + H_c	adenosine salvage	0
ADNN_c	ADN_c + H2O_c --> AD_c + H_c + Rib_c	adenosine salvage	0
ADPRPPT_c	AD_c + PRPP_c --> AMP_c + PPi_c	adenosine salvage	0
RibK_h	ATP_h + Rib_h --> ADP_h + H_h + R5P_h	adenosine salvage	0
NO3R1_c	H_c + NADH_c + NO3_c --> H2O_c + NAD_c + NO2_c	nitrate assimilation	1.02748
NO3R2_c	H_c + NADPH_c + NO3_c <=> H2O_c + NADP_c + NO2_c	nitrate assimilation	-0.499526
NO2R_h	6.0 Fdrd_h + 8.0 H_h + NO2_h --> 6.0 Fdox_h + 2.0 H2O_h + NH4_h	nitrate assimilation	0.527958
ATPSL_h	ATP_h + SO4_h --> APS_h + PPi_h	sulfate assimilation	0.00244102
APSR_h	APS_h + 2.0 GSH_h --> AMP_h + GSSG_h + H_h + SO3_h	sulfate assimilation	0.00244102
GSSGR_h	GSSG_h + H_h + NADPH_h --> 2.0 GSH_h + NADP_h	sulfate assimilation	0.00244102
SO3R_h	3.0 Fdrd_h + 7.0 H_h + SO3_h --> 3.0 Fdox_h + 3.0 H2O_h + H2S_h	sulfate assimilation	0.00244102
HCO3DHA_c	CO2_c + H2O_c --> HCO3_c + H_c	carbon fixation	0.266072
HCO3DHA_h	CO2_h + H2O_h --> HCO3_h + H_h	carbon fixation	0.00557948
AlaTA_h	Glu_h + Pyr_h <=> Ala_h + KG_h	alanine biosynthetic process	0.194933
AlaTA_m	Glu_m + Pyr_m <=> Ala_m + KG_m	alanine biosynthetic process	0
AlaTA_p	Glu_p + Pyr_p <=> Ala_p + KG_p	alanine biosynthetic process	0
AGluK	ATP_h + A_DASH_Glu_h --> ADP_h + A_DASH_GluP_h	arginine biosynthetic process	0.00557948
AGluPR_h	A_DASH_GluP_h + H_h + NADPH_h --> A_DASH_Glu_DASH_SeA_h + NADP_h + Pi_h	arginine biosynthetic process	0.00557948
AOrnTA_h	A_DASH_Glu_DASH_SeA_h + Glu_h --> A_DASH_Orn_h + KG_h	arginine biosynthetic process	0.00557948
AOrnAGluAcT_h	A_DASH_Orn_h + Glu_h --> A_DASH_Glu_h + Orn_h	arginine biosynthetic process	0.00557948
CBPS_h	2.0 ATP_h + Gln_h + H2O_h + HCO3_h --> 2.0 ADP_h + CBP_h + Glu_h + 3.0 H_h + Pi_h	UMP biosynthetic process, arginine biosynthetic process	0.00557948
OrnCMT_h	CBP_h + H_h + Orn_h <=> CTL_h + Pi_h	arginine biosynthetic process	0.00557948
ArgSCAS_h	ATP_h + Asp_h + CTL_h --> AMP_h + Arg_DASH_SCA_h + 3.0 H_h + PPi_h	arginine biosynthetic process	0.00557948
ArgSCAL_h	Arg_DASH_SCA_h --> Arg_h + Fum_h	arginine biosynthetic process	0.00557948
FumHA_c	Fum_c + H2O_c --> Mal_c	AMP biosynthetic process, arginine biosynthetic process, IMP biosynthetic process	0.00697435
AsnS_c	ATP_c + Asp_c + Gln_c + H2O_c --> AMP_c + Asn_c + Glu_c + H_c + PPi_c	methionine biosynthetic process, asparagine biosynthetic process, lysine biosynthetic process	0.0352205
AspAT_c	Glu_c + OAA_c <=> Asp_c + KG_c	aspartate biosynthetic process	0
AspAT_h	Glu_h + OAA_h <=> Asp_h + KG_h	aspartate biosynthetic process	0.0435897
AspAT_m	Glu_m + OAA_m <=> Asp_m + KG_m	aspartate biosynthetic process	0
AspAT_p	Glu_p + OAA_p <=> Asp_p + KG_p	aspartate biosynthetic process	-0.0927589
AspAT2_c	Ala_c + OAA_c <=> Asp_c + Pyr_c	aspartate biosynthetic process	0
AspAT2_h	Ala_h + OAA_h <=> Asp_h + Pyr_h	aspartate biosynthetic process	0
AspAT2_m	Ala_m + OAA_m <=> Asp_m + Pyr_m	aspartate biosynthetic process	0.161108
AspAT2_p	Ala_p + OAA_p <=> Asp_p + Pyr_p	aspartate biosynthetic process	0
Asnase_c	Asn_c + H2O_c --> Asp_c + NH4_c	aspartate biosynthetic process	0
SerAcT_c	A_DASH_CoA_c + Ser_c --> A_DASH_Ser_c + CoA_c	cysteine biosynthetic process	0
SerAcT_h	A_DASH_CoA_h + Ser_h --> A_DASH_Ser_h + CoA_h	cysteine biosynthetic process	0.00244102
SerAcT_m	A_DASH_CoA_m + Ser_m --> A_DASH_Ser_m + CoA_m	cysteine biosynthetic process	0
CysS_c	A_DASH_Ser_c + H2S_c --> AC_c + Cys_c + H_c	cysteine biosynthetic process	0
CysS_h	A_DASH_Ser_h + H2S_h --> AC_h + Cys_h + H_h	cysteine biosynthetic process	0.00244102
CysS_m	A_DASH_Ser_m + H2S_m --> AC_m + Cys_m + H_m	cysteine biosynthetic process	0
GluDH3NADP_c	Glu_c + H2O_c + NADP_c <=> H_c + KG_c + NADPH_c + NH4_c	glutamate biosynthetic process	-0.660633
Glnase_c	Gln_c + H2O_c --> Glu_c + NH4_c	glutamate biosynthetic process	0
GluSNAD_h	Gln_h + H_h + KG_h + NADH_h --> 2.0 Glu_h + NAD_h	glutamate biosynthetic process	0
GluSFd_h	2.0 Fdrd_h + Gln_h + 2.0 H_h + KG_h --> 2.0 Fdox_h + 2.0 Glu_h	glutamate biosynthetic process	0.524471
GluDH1NAD_m	H_m + KG_m + NADH_m + NH4_m <=> Glu_m + H2O_m + NAD_m	glutamate biosynthetic process	0.247703
GluDH1NADP_m	H_m + KG_m + NADPH_m + NH4_m <=> Glu_m + H2O_m + NADP_m	glutamate biosynthetic process	0
GluDC_c	Glu_c + H_c --> CO2_c + GABA_c	glutamate catabolic process	0
GABATA1_m	GABA_m + Pyr_m <=> Ala_m + SCA_DASH_SeA_m	glutamate catabolic process	0
GABATA2_m	GABA_m + KG_m --> Glu_m + SCA_DASH_SeA_m	glutamate catabolic process	0
SCASeADH_m	H2O_m + NAD_m + SCA_DASH_SeA_m --> 2.0 H_m + NADH_m + SCA_m	glutamate catabolic process	0
GlnS_c	ATP_c + Glu_c + NH4_c --> ADP_c + Gln_c + H_c + Pi_c	glutamine biosynthetic process	0.150995
GlnS_h	ATP_h + Glu_h + NH4_h --> ADP_h + Gln_h + H_h + Pi_h	glutamine biosynthetic process	0.534584
GlnS_m	ATP_m + Glu_m + NH4_m --> ADP_m + Gln_m + H_m + Pi_m	glutamine biosynthetic process	0
ThrA_c	Thr_c --> ACD_c + Gly_c	glycine biosynthetic process	0.00418461
ACDOxRed_c	ACD_c + H2O_c + NAD_c --> AC_c + 2.0 H_c + NADH_c	glycine biosynthetic process	0.00418461
GCAO_h	GCA_h + O2_h --> GLX_h + H2O2_h	glycine biosynthetic process	0
CAT_h	2.0 H2O2_h --> 2.0 H2O_h + O2_h	glycine biosynthetic process	0
GGAT_h	GLX_h + Glu_h --> Gly_h + KG_h	glycine biosynthetic process	0
ATPPRT_h	ATP_h + PRPP_h --> H_h + PPi_h + PR_DASH_ATP_h	histidine biosynthetic process	0.00139487
PrATPDP_h	H2O_h + PR_DASH_ATP_h --> 2.0 H_h + PPi_h + PR_DASH_AMP_h	histidine biosynthetic process	0.00139487
PrAMPCy_h	H2O_h + PR_DASH_AMP_h --> P_DASH_AICAR_DASH_P_h	histidine biosynthetic process	0.00139487
PAICARPI_h	P_DASH_AICAR_DASH_P_h --> Pu_DASH_AICAR_DASH_P_h	histidine biosynthetic process	0.00139487
IGPS_h	Gln_h + Pu_DASH_AICAR_DASH_P_h --> AICAR_h + EIGP_h + Glu_h	histidine biosynthetic process	0.00139487
IGPDA_h	EIGP_h --> H2O_h + IA_DASH_P_h	histidine biosynthetic process	0.00139487
HisolPTA_h	Glu_h + IA_DASH_P_h --> Hisol_DASH_P_h + KG_h	histidine biosynthetic process	0.00139487
HisolPP_h	H2O_h + Hisol_DASH_P_h --> Hisol_h + Pi_h	histidine biosynthetic process	0.00139487
HisolPDH_h	Hisol_h + NAD_h --> 2.0 H_h + Hisal_h + NADH_h	histidine biosynthetic process	0.00139487
HisalPDH_h	H2O_h + Hisal_h + NAD_h --> H_h + His_h + NADH_h	histidine biosynthetic process	0.00139487
ThrDA_h	Thr_h --> NH4_h + OB_h	L-isoleucine biosynthetic process	0.00418461
ALS1_h	H_h + Pyr_h + ThPP_h --> CO2_h + H_DASH_Eth_DASH_ThPP_h	L-isoleucine biosynthetic process, valine biosynthetic process, leucine biosynthetic process	0.0167384
ALS2_h	H_DASH_Eth_DASH_ThPP_h + OB_h --> AHB_h + ThPP_h	L-isoleucine biosynthetic process	0.00418461
KARI12_h	AHB_h + H_h + NADPH_h --> DHMP_h + NADP_h	L-isoleucine biosynthetic process	0.00418461
DHADA1_h	DHMP_h --> H2O_h + MOP_h	L-isoleucine biosynthetic process	0.00418461
BAATA1_h	Glu_h + MOP_h <=> Ile_h + KG_h	L-isoleucine biosynthetic process	0.00418461
ALS3_h	H_DASH_Eth_DASH_ThPP_h + Pyr_h --> AL_h + ThPP_h	valine biosynthetic process, leucine biosynthetic process	0.0125538
KARI34_h	AL_h + H_h + NADPH_h --> DHMB_h + NADP_h	valine biosynthetic process, leucine biosynthetic process	0.0125538
DHADA2_h	DHMB_h --> H2O_h + MOB_h	valine biosynthetic process, leucine biosynthetic process	0.0125538
2IPMS_h	A_DASH_CoA_h + H2O_h + MOB_h --> 2IPM_h + CoA_h + H_h	leucine biosynthetic process	0.00418461
3IPMDA1_h	2IPM_h --> H2O_h + IPM_h	leucine biosynthetic process	0.00418461
3IPMDA2_h	H2O_h + IPM_h --> 3IPM_h	leucine biosynthetic process	0.00418461
3IPMDH_h	3IPM_h + NAD_h --> H_h + IPO_h + NADH_h	leucine biosynthetic process	0.00418461
IPODC_h	H_h + IPO_h --> 4MOP_h + CO2_h	leucine biosynthetic process	0.00418461
BAATA2_h	4MOP_h + Glu_h <=> KG_h + Leu_h	leucine biosynthetic process	0.00418461
AspK_h	ATP_h + Asp_h --> ADP_h + AspP_h	methionine biosynthetic process, threonine biosynthetic process, lysine biosynthetic process	0.0366153
Asp_DASH_SeADH_h	AspP_h + H_h + NADPH_h --> Asp_DASH_SeA_h + NADP_h + Pi_h	lysine biosynthetic process	0.0366153
DHDS_h	Asp_DASH_SeA_h + Pyr_h --> DHD_h + 2.0 H2O_h + H_h	lysine biosynthetic process	0.00627692
DHDRNAD_h	DHD_h + H_h + NADH_h --> NAD_h + THD_h	lysine biosynthetic process	0
DHDRNADP_h	DHD_h + H_h + NADPH_h --> NADP_h + THD_h	lysine biosynthetic process	0.00627692
DAPAT_h	Glu_h + H2O_h + H_h + THD_h --> DAP_h + KG_h	lysine biosynthetic process	0.00627692
DAPE_h	DAP_h --> mDAP_h	lysine biosynthetic process	0.00627692
DAPDC_h	H_h + mDAP_h --> CO2_h + Lys_h	lysine biosynthetic process	0.00627692
HSerDHNADP_h	Asp_DASH_SeA_h + H_h + NADPH_h --> H_DASH_Ser_h + NADP_h	methionine biosynthetic process, threonine biosynthetic process	0.0303384
HSerDHNAD_h	Asp_DASH_SeA_h + H_h + NADH_h --> H_DASH_Ser_h + NAD_h	methionine biosynthetic process, threonine biosynthetic process	0
HSerK_h	ATP_h + H_DASH_Ser_h --> ADP_h + H_h + PH_DASH_Ser_h	methionine biosynthetic process, threonine biosynthetic process	0.0303384
CTHS_h	Cys_h + PH_DASH_Ser_h --> CTH_h + Pi_h	methionine biosynthetic process	0.00244102
CTHL_h	CTH_h + H2O_h --> H_DASH_Cys_h + NH4_h + Pyr_h	methionine biosynthetic process	0.00244102
5M_DASH_THFOR_c	H_c + M_DASH_THF_c + NADH_c --> 5M_DASH_THF_c + NAD_c	methionine biosynthetic process, tetrahydrofolate metabolic process	0.00244102
MetS_c	5M_DASH_THF_c + H_DASH_Cys_c --> Met_c + THF_c	methionine biosynthetic process	0.00244102
GlyHMT_c	Gly_c + H2O_c + M_DASH_THF_c <=> Ser_c + THF_c	methionine biosynthetic process, tetrahydrofolate metabolic process	-0.00244102
MetAdT_c	ATP_c + H2O_c + Met_c --> H_c + PPi_c + Pi_c + aMet_c	methionine biosynthetic process	0
HCysMT_c	H_DASH_Cys_c + aMet_c --> Met_c + aH_DASH_Cys_c	methionine biosynthetic process	0
Cysase_c	H2O_c + aH_DASH_Cys_c <=> ADN_c + H_DASH_Cys_c	methionine biosynthetic process	0
CHRM_h	CHR_h --> PRE_h	tyrosine biosynthetic process, L-phenylalanine biosynthetic process	0.0059282
GPAT_h	Glu_h + PRE_h <=> AGN_h + KG_h	tyrosine biosynthetic process, L-phenylalanine biosynthetic process	0.0059282
AGNDA_h	AGN_h + H_h --> CO2_h + H2O_h + Phe_h	L-phenylalanine biosynthetic process	0.00383589
Arginase_m	Arg_m + H2O_m + H_m --> Orn_m + urea_m	proline biosynthetic process	0
Urease_m	H2O_m + H_m + urea_m --> CO2_m + 2.0 NH4_m	proline biosynthetic process	0
OrnAT_m	KG_m + Orn_m <=> Glu_DASH_SeA_m + Glu_m	proline biosynthetic process	0
GluK_c	ATP_c + Glu_c --> ADP_c + GluP_c	proline biosynthetic process	0
GluK_h	ATP_h + Glu_h --> ADP_h + GluP_h	proline biosynthetic process	0
GluK_m	ATP_m + Glu_m --> ADP_m + GluP_m	proline biosynthetic process	0
GluSeADH_c	GluP_c + H_c + NADPH_c --> Glu_DASH_SeA_c + NADP_c + Pi_c	proline biosynthetic process	0
GluSeADH_h	GluP_h + H_h + NADPH_h --> Glu_DASH_SeA_h + NADP_h + Pi_h	proline biosynthetic process	0
GluSeADH_m	GluP_m + H_m + NADPH_m <=> Glu_DASH_SeA_m + NADP_m + Pi_m	proline biosynthetic process	0
GluSeADA_c	Glu_DASH_SeA_c <=> H2O_c + H_c + P5C_c	proline biosynthetic process	0
GluSeADA_h	Glu_DASH_SeA_h <=> H2O_h + H_h + P5C_h	proline biosynthetic process	0
GluSeADA_m	Glu_DASH_SeA_m <=> H2O_m + H_m + P5C_m	proline biosynthetic process	0
P5CRNAD_c	2.0 H_c + NADH_c + P5C_c --> NAD_c + Pro_c	proline biosynthetic process	0
ProDHNAD_m	NAD_m + Pro_m --> 2.0 H_m + NADH_m + P5C_m	proline catabolic process	0
ProDHNADP_m	NADP_m + Pro_m --> 2.0 H_m + NADPH_m + P5C_m	proline catabolic process	0
P5CDHNAD_h	2.0 H2O_h + NAD_h + P5C_h --> Glu_h + H_h + NADH_h	proline catabolic process	0
P5CDHNADP_h	2.0 H2O_h + NADP_h + P5C_h --> Glu_h + H_h + NADPH_h	proline catabolic process	0
P5CDHNAD_m	2.0 H2O_m + NAD_m + P5C_m --> Glu_m + H_m + NADH_m	proline catabolic process	0
P5CDHNADP_m	2.0 H2O_m + NADP_m + P5C_m --> Glu_m + H_m + NADPH_m	proline catabolic process	0
PGADH_h	NAD_h + PGA_h <=> H_h + NADH_h + P_DASH_HPR_h	serine family amino acid biosynthetic process	0
PSerAT_h	Glu_h + P_DASH_HPR_h --> KG_h + PSer_h	serine family amino acid biosynthetic process	0
PSerP_h	H2O_h + PSer_h --> Pi_h + Ser_h	serine family amino acid biosynthetic process	0
SerRM_c	Ser_c --> NH4_c + Pyr_c	peptidyl-serine racemization	0
ThrS_h	H2O_h + PH_DASH_Ser_h --> Pi_h + Thr_h	threonine biosynthetic process	0.0278974
ANTS_h	CHR_h + Gln_h --> ANT_h + Glu_h + H_h + Pyr_h	tryptophan biosynthetic process	0.00313846
ANTPRT_h	ANT_h + PRPP_h --> H_h + PPi_h + PR_DASH_ANT_h	tryptophan biosynthetic process	0.00313846
PRANTI_h	PR_DASH_ANT_h --> CPD_DASH_Ru5P_h	tryptophan biosynthetic process	0.00313846
IndGPS_h	CPD_DASH_Ru5P_h + H_h --> CO2_h + H2O_h + Ind_DASH_GP_h	tryptophan biosynthetic process	0.00313846
IndGPL_h	Ind_DASH_GP_h --> GAP_h + Ind_h	tryptophan biosynthetic process	0.00313846
TrpS_h	Ind_h + Ser_h --> H2O_h + Trp_h	tryptophan biosynthetic process	0.00313846
AGNDH_h	AGN_h + NADP_h --> CO2_h + NADPH_h + Tyr_h	tyrosine biosynthetic process	0.00209231
BAATA3_h	Glu_h + MOB_h <=> KG_h + Val_h	valine biosynthetic process	0.00836922
ATase_h	Gln_h + H2O_h + PRPP_h --> Glu_h + H_h + PPi_h + PRA_h	IMP biosynthetic process	0
PRAGlyL_h	ATP_h + Gly_h + PRA_h --> ADP_h + GAR_h + H_h + Pi_h	IMP biosynthetic process	0
GARFT_h	F_DASH_THF_h + GAR_h --> FGAR_h + 2.0 H_h + THF_h	IMP biosynthetic process	0
FGAMS_h	ATP_h + FGAR_h + Gln_h + H2O_h --> ADP_h + FGAM_h + Glu_h + 2.0 H_h + Pi_h	IMP biosynthetic process	0
FGAMCL_h	ATP_h + FGAM_h --> ADP_h + AIR_h + H_h + Pi_h	IMP biosynthetic process	0
AIRC_h	AIR_h + CO2_h --> CAIR_h + H_h	IMP biosynthetic process	0
SAICARS_h	ATP_h + Asp_h + CAIR_h --> ADP_h + H_h + Pi_h + SAICAR_h	IMP biosynthetic process	0
DCAMPL1_h	H_h + SAICAR_h --> AICAR_h + Fum_h	IMP biosynthetic process	0
AICARFT_h	AICAR_h + F_DASH_THF_h --> FAICAR_h + 2.0 H_h + THF_h	IMP biosynthetic process	0.00139487
IMPCH_h	FAICAR_h --> H2O_h + IMP_h	IMP biosynthetic process	0.00139487
AMPDA_c	AMP_c + H2O_c + H_c --> IMP_c + NH4_c	GMP biosynthetic process	-1.0692e-14
IMPDH_c	H2O_c + IMP_c + NAD_c --> H_c + NADH_c + XMP_c	GMP biosynthetic process	-1.0692e-14
GMPS_c	ATP_c + Gln_c + H2O_c + XMP_c --> AMP_c + GMP_c + Glu_c + H_c + PPi_c	GMP biosynthetic process	-1.0692e-14
DCAMPS_h	Asp_h + GTP_h + IMP_h --> DC_DASH_AMP_h + GDP_h + H_h + Pi_h	AMP biosynthetic process	0.00139487
DCAMPL2_h	DC_DASH_AMP_h --> AMP_h + Fum_h	AMP biosynthetic process	0.00139487
AspCT_h	Asp_h + CBP_h --> CB_DASH_Asp_h + Pi_h	UMP biosynthetic process	0
DHOase_h	CB_DASH_Asp_h --> DHO_h + H2O_h	UMP biosynthetic process	0
DHODH_m	DHO_m + H_m + Q_m --> ORO_m + QH2_m	UMP biosynthetic process	0
OROPRT_c	ORO_c + PRPP_c --> H_c + OMP_c + PPi_c	UMP biosynthetic process	0
OMPDC_c	H_c + OMP_c --> CO2_c + UMP_c	UMP biosynthetic process	0
CTPS_c	ATP_c + Gln_c + H2O_c + UTP_c --> ADP_c + CTP_c + Glu_c + 2.0 H_c + Pi_c	CTP biosynthetic process	0
AMPK_c	AMP_c + ATP_c --> 2.0 ADP_c	nucleotide metabolic process	0.00498477
AMPK_h	AMP_h + ATP_h --> 2.0 ADP_h	nucleotide metabolic process	0
GMPK_c	ATP_c + GMP_c + H_c --> ADP_c + GDP_c	nucleotide metabolic process	-1.0692e-14
NMPK_c	ATP_c + H_c + UMP_c --> ADP_c + UDP_c	nucleotide metabolic process	0
CTPP_c	CTP_c + H2O_c --> CDP_c + Pi_c	nucleotide metabolic process	0
ADPR_c	ADP_c + H_c + TRXrd_c --> H2O_c + TRXox_c + dADP_c	nucleotide metabolic process	0
CDPR_c	CDP_c + TRXrd_c --> H2O_c + TRXox_c + dCDP_c	nucleotide metabolic process	0
GDPR_c	GDP_c + TRXrd_c --> H2O_c + TRXox_c + dGDP_c	nucleotide metabolic process	0
UDPR_c	TRXrd_c + UDP_c --> H2O_c + TRXox_c + dUDP_c	nucleotide metabolic process	0
dUTPP_c	H2O_c + dUTP_c --> 2.0 H_c + PPi_c + dUMP_c	nucleotide metabolic process	0
dTMPS_c	M_DASH_THF_c + dUMP_c --> DHF_c + dTMP_c	nucleotide metabolic process	0
dTMPK_c	ATP_c + H_c + dTMP_c --> ADP_c + dTDP_c	nucleotide metabolic process	0
GDPK_c	ATP_c + GDP_c --> ADP_c + GTP_c + H_c	nucleotide metabolic process	-1.0692e-14
GDPK_h	ATP_h + GDP_h --> ADP_h + GTP_h + H_h	nucleotide metabolic process	0.00139487
UDPK_c	ATP_c + UDP_c --> ADP_c + H_c + UTP_c	nucleotide metabolic process	0.767179
dADPK_c	ATP_c + dADP_c --> ADP_c + dATP_c	nucleotide metabolic process	0
dCDPK_c	ATP_c + dCDP_c --> ADP_c + dCTP_c	nucleotide metabolic process	0
dGDPK_c	ATP_c + dGDP_c --> ADP_c + dGTP_c	nucleotide metabolic process	0
dTDPK_c	ATP_c + dTDP_c --> ADP_c + dTTP_c	nucleotide metabolic process	0
dUDPK_c	ATP_c + dUDP_c --> ADP_c + dUTP_c	nucleotide metabolic process	0
Tr_SO4	SO4_c <=> SO4_h	transport	0.00244102
Tr_NO2	NO2_c <=> NO2_h	transport	0.527958
Tr_NTT	ADP_h + ATP_c --> ADP_c + ATP_h	transport	0
Tr_AAC	ADP_c + ATP_m <=> ADP_m + ATP_c	transport	0.746156
Tr_BT11	AMP_h <=> AMP_c	transport	-0.0302357
Tr_BT12	ADP_h <=> ADP_c	transport	0
Tr_BT13	ATP_h <=> ATP_c	transport	0.0302357
Tr_NDT1	AMP_h + NAD_c <=> AMP_c + NAD_h	transport	0
Tr_NDT2	ADP_h + NAD_c <=> ADP_c + NAD_h	transport	-5.9952e-15
Tr_TPT1	PGA_h + Pi_c <=> PGA_c + Pi_h	transport	-0.612337
Tr_TPT2	GAP_h + Pi_c <=> GAP_c + Pi_h	transport	1.88864
Tr_TPT3	DHAP_h + Pi_c <=> DHAP_c + Pi_h	transport	0.767179
Tr_PPT	H_c + PEP_c + Pi_h <=> H_h + PEP_h + Pi_c	transport	0.0689434
Tr_GCA1	GCA_h <=> GCA_c	transport	2.11448
Tr_GCEA1	GCEA_c <=> GCEA_h	transport	1.02446
Tr_GPT1	G6P_c + Pi_h <=> G6P_h + Pi_c	transport	-0.767179
Tr_pGlc	Glc_h <=> Glc_c	transport	0
Tr_Mex1	Mas_h <=> Mas_c	transport	0
Tr_PLT5	Rib_c <=> Rib_h	transport	0
Tr_DIC1	Mal_c + Pi_m <=> Mal_m + Pi_c	transport	0
Tr_DIC2	Pi_m + SCA_c <=> Pi_c + SCA_m	transport	0
Tr_DIT1	KG_c + Mal_h <=> KG_h + Mal_c	transport	0.250031
Tr_DIT2	Glu_h + Mal_c <=> Glu_c + Mal_h	transport	0.244451
Tr_DTC1A	Cit_m + KG_c <=> Cit_c + KG_m	transport	0
Tr_DTC1B	KG_c + iCit_m <=> KG_m + iCit_c	transport	0.161108
Tr_DTC1C	KG_c + cACN_m <=> KG_m + cACN_c	transport	0
Tr_DTC2A	Cit_m + Mal_c <=> Cit_c + Mal_m	transport	0
Tr_DTC2B	Mal_c + iCit_m <=> Mal_m + iCit_c	transport	0
Tr_DTC2C	Mal_c + cACN_m <=> Mal_m + cACN_c	transport	0
Tr_DTC3A	Cit_m + OAA_c <=> Cit_c + OAA_m	transport	0
Tr_DTC3B	OAA_c + iCit_m <=> OAA_m + iCit_c	transport	0
Tr_DTC3C	OAA_c + cACN_m <=> OAA_m + cACN_c	transport	0
Tr_DTC4A	Cit_m + SCA_c <=> Cit_c + SCA_m	transport	0
Tr_DTC4B	SCA_c + iCit_m <=> SCA_m + iCit_c	transport	0
Tr_DTC4C	SCA_c + cACN_m <=> SCA_m + cACN_c	transport	0
Tr_SFC	Fum_m + SCA_c <=> Fum_c + SCA_m	transport	0
Tr_BAC1	Arg_c + His_m <=> Arg_m + His_c	transport	0
Tr_BAC2	Arg_c + Lys_m <=> Arg_m + Lys_c	transport	0
Tr_ProU	Pro_c <=> Pro_m	transport	0
Tr_ProA	Glu_m + Pro_c <=> Glu_c + Pro_m	transport	0
Tr_P5C1	P5C_h <=> P5C_c	transport	0
Tr_P5C2	P5C_m <=> P5C_c	transport	0
Tr_PRPP	H_h + PRPP_h <=> PRPP_c	transport	0
Tr_Fum	Fum_h <=> Fum_c	transport	0.00697435
Tr_HCys	H_DASH_Cys_h <=> H_DASH_Cys_c	transport	0.00244102
Tr_ORO	ORO_m <=> ORO_c	transport	0
Tr_DHO1	DHO_h <=> DHO_c	transport	0
Tr_DHO2	DHO_c <=> DHO_m	transport	0
Tr_GlySer	Gly_c + Ser_m <=> Gly_m + Ser_c	transport	2.11866
Tr_O2h	O2_c <=> O2_h	transport	-22.0994
Tr_O2m	O2_c <=> O2_m	transport	0.11329
Tr_O2p	O2_c <=> O2_p	transport	1.05724
Tr_CO2h	CO2_c <=> CO2_h	transport	21.1155
Tr_CO2m	CO2_c <=> CO2_m	transport	-1.22044
Tr_H2Oh	H2O_c <=> H2O_h	transport	18.2352
Tr_H2Om	H2O_c <=> H2O_m	transport	0
Tr_H2Op	H2O_c <=> H2O_p	transport	-2.11448
Tr_Hp	H_c <=> H_p	transport	0.0957239
Tr_NH41	NH4_c <=> NH4_h	transport	0
Tr_NH42	NH4_c <=> NH4_m	transport	-0.811628
Tr_H2S1	H2S_c <=> H2S_h	transport	0
Tr_H2S2	H2S_c <=> H2S_m	transport	0
Tr_AC1	AC_c <=> AC_h	transport	0.00418461
Tr_AC2	AC_c <=> AC_m	transport	0
Tr_Pyr1	Pyr_c --> Pyr_h	transport	0
Tr_Pyr_H_hc	H_c + Pyr_c <=> H_h + Pyr_h	transport	0.223282
Tr_Pyr_Na_hc	Na_c + Pyr_c <=> Na_h + Pyr_h	transport	0
Tr_Pyr2	Pyr_c --> Pyr_m	transport	0
Tr_Pyr3	Pyr_c <=> Pyr_p	transport	0
Tr_GCA2	GCA_c <=> GCA_p	transport	2.11448
Tr_GCEA2	GCEA_c <=> GCEA_p	transport	-1.02446
Tr_Mal	Mal_c <=> Mal_p	transport	0.928735
Tr_OAA	OAA_c <=> OAA_p	transport	-1.02149
Tr_KG	KG_c <=> KG_p	transport	-0.997259
Tr_Ala1	Ala_c <=> Ala_p	transport	0
Tr_Arg1	Arg_c <=> Arg_p	transport	0
Tr_Asn1	Asn_c <=> Asn_p + H_p	transport	0
Tr_Asp	Asp_c <=> Asp_p	transport	0.0927589
Tr_Cys	Cys_c <=> Cys_p	transport	0
Tr_Glu1	Glu_c <=> Glu_p	transport	0.997259
Tr_Gln	Gln_c <=> Gln_p + H_p	transport	0
Tr_Gly	Gly_c <=> Gly_p	transport	-2.11448
Tr_His1	His_c <=> His_p	transport	0
Tr_Ile1	Ile_c <=> Ile_p	transport	0
Tr_Leu1	Leu_c <=> Leu_p	transport	0
Tr_Lys1	Lys_c <=> Lys_p	transport	0
Tr_Met1	Met_c <=> Met_p	transport	0
Tr_Phe1	Phe_c <=> Phe_p	transport	0
Tr_Pro1	Pro_c <=> Pro_p	transport	0
Tr_Ser1	Ser_c <=> Ser_p	transport	1.02446
Tr_Thr1	Thr_c <=> Thr_p	transport	0
Tr_Trp1	Trp_c <=> Trp_p	transport	0
Tr_Tyr1	Tyr_c <=> Tyr_p	transport	0
Tr_Val1	Val_c <=> Val_p	transport	0
Tr_Ala2	Ala_h <=> Ala_c	transport	0.194933
Tr_Arg2	Arg_h <=> Arg_c	transport	0.00557948
Tr_Asn2	Asn_c <=> Asn_h + H_h	transport	0
Tr_Asn3	Asn_c <=> Asn_m	transport	0
Tr_Glu2	Glu_c <=> Glu_h	transport	0
Tr_His2	His_h <=> His_c	transport	0.00139487
Tr_His3	His_c <=> His_m	transport	0
Tr_Ile2	Ile_h <=> Ile_c	transport	0.00418461
Tr_Ile3	Ile_c <=> Ile_m	transport	0
Tr_Leu2	Leu_h <=> Leu_c	transport	0.00418461
Tr_Leu3	Leu_c <=> Leu_m	transport	0
Tr_Lys2	Lys_h <=> Lys_c	transport	0.00627692
Tr_Met2	Met_c <=> Met_h	transport	0
Tr_Met3	Met_c <=> Met_m	transport	0
Tr_Phe2	Phe_h <=> Phe_c	transport	0.00383589
Tr_Phe3	Phe_c <=> Phe_m	transport	0
Tr_Pro2	Pro_c <=> Pro_h	transport	0
Tr_Ser2	Ser_h <=> Ser_c	transport	-0.00557948
Tr_Ser3	Ser_c <=> Ser_m	transport	1.05933
Tr_Thr2	Thr_h <=> Thr_c	transport	0.0237128
Tr_Thr3	Thr_c <=> Thr_m	transport	0
Tr_Trp2	Trp_h <=> Trp_c	transport	0.00313846
Tr_Trp3	Trp_c <=> Trp_m	transport	0
Tr_Tyr2	Tyr_h <=> Tyr_c	transport	0.00209231
Tr_Tyr3	Tyr_c <=> Tyr_m	transport	0
Tr_Val2	Val_h <=> Val_c	transport	0.00836922
Tr_Val3	Val_c <=> Val_m	transport	0
Tr_Pi	H_c + Pi_h <=> H_h + Pi_c	transport	-0.0604714
Tr_H_Na_hc	H_c + Na_h <=> H_h + Na_c	transport	0
Tr_DIT1_OAA	Mal_h + OAA_c <=> Mal_c + OAA_h	transport	0.219195
Tr_Asp_OAA_hc	Asp_h + OAA_c <=> Asp_c + OAA_h	transport	0
Tr_THF	THF_c <=> H_c + THF_h	transport	0
Tr_PIC	H_m + Pi_c <=> H_c + Pi_m	transport	1.15497
Tr_UCP	H_m <=> H_c	transport	-2.96045
Tr_DTC5	Mal_m + OAA_c <=> Mal_c + OAA_m	transport	0.65956
Tr_DIC4	OAA_c + Pi_m <=> OAA_m + Pi_c	transport	0.40881
Tr_PXN3	NADH_p + NAD_c <=> NADH_c + NAD_p	transport	-0.0957239
Tr_iCit	iCit_c <=> iCit_p	transport	0
Tr_SCA	SCA_c <=> SCA_p	transport	0
Si_H_c	<=> H_c	transport	0
Si_H_m	<=> H_m	transport	0
Si_H_h	<=> H_h	transport	0.479138
Si_H_p	<=> H_p	transport	0
Im_hnu	--> hnu_h	transport	193.711
Im_CO2	--> CO2_c	transport	20
Im_H2O	<=> H2O_c	transport	18.1834
Im_Pi	3.0 ATP_c + 3.0 H2O_c --> 3.0 ADP_c + H_c + 3.0 Pi_c	transport	0
Im_NO3	2.0 ATP_c + 2.0 H2O_c --> 2.0 ADP_c + 2.0 H_c + NO3_c + 2.0 Pi_c	transport	0.527958
Im_NH4	--> NH4_c	transport	0
Im_SO4	3.0 ATP_c + 3.0 H2O_c --> 3.0 ADP_c + 3.0 H_c + 3.0 Pi_c + SO4_c	transport	0.00244102
Im_H2S	--> H2S_c	transport	0
Ex_O2	O2_c <=>	transport	20.9289
Ex_Ala_c	Ala_c -->	transport	0
Ex_Ala_h	Ala_h -->	transport	0
Ex_Ala_m	Ala_m -->	transport	0
Ex_Ala_p	Ala_p -->	transport	0
Ex_Arg_c	Arg_c -->	transport	0
Ex_Arg_h	Arg_h -->	transport	0
Ex_Arg_m	Arg_m -->	transport	0
Ex_Arg_p	Arg_p -->	transport	0
Ex_Asn_c	Asn_c -->	transport	0
Ex_Asn_h	Asn_h -->	transport	0
Ex_Asn_m	Asn_m -->	transport	0
Ex_Asn_p	Asn_p -->	transport	0
Ex_Asp_c	Asp_c -->	transport	0
Ex_Asp_h	Asp_h -->	transport	0
Ex_Asp_m	Asp_m -->	transport	0
Ex_Asp_p	Asp_p -->	transport	0
Ex_Cys_c	Cys_c -->	transport	0
Ex_Cys_h	Cys_h -->	transport	0
Ex_Cys_m	Cys_m -->	transport	0
Ex_Cys_p	Cys_p -->	transport	0
Ex_Gln_c	Gln_c -->	transport	0
Ex_Gln_h	Gln_h -->	transport	0
Ex_Gln_m	Gln_m -->	transport	0
Ex_Gln_p	Gln_p -->	transport	0
Ex_Glu_c	Glu_c -->	transport	0
Ex_Glu_h	Glu_h -->	transport	0
Ex_Glu_m	Glu_m -->	transport	0
Ex_Glu_p	Glu_p -->	transport	0
Ex_Gly_c	Gly_c -->	transport	0
Ex_Gly_h	Gly_h -->	transport	0
Ex_Gly_m	Gly_m -->	transport	0
Ex_Gly_p	Gly_p -->	transport	0
Ex_His_c	His_c -->	transport	0
Ex_His_h	His_h -->	transport	0
Ex_His_m	His_m -->	transport	0
Ex_His_p	His_p -->	transport	0
Ex_Ile_c	Ile_c -->	transport	0
Ex_Ile_h	Ile_h -->	transport	0
Ex_Ile_m	Ile_m -->	transport	0
Ex_Ile_p	Ile_p -->	transport	0
Ex_Leu_c	Leu_c -->	transport	0
Ex_Leu_h	Leu_h -->	transport	0
Ex_Leu_m	Leu_m -->	transport	0
Ex_Leu_p	Leu_p -->	transport	0
Ex_Lys_c	Lys_c -->	transport	0
Ex_Lys_h	Lys_h -->	transport	0
Ex_Lys_m	Lys_m -->	transport	0
Ex_Lys_p	Lys_p -->	transport	0
Ex_Met_c	Met_c -->	transport	0
Ex_Met_h	Met_h -->	transport	0
Ex_Met_m	Met_m -->	transport	0
Ex_Met_p	Met_p -->	transport	0
Ex_Phe_c	Phe_c -->	transport	0
Ex_Phe_h	Phe_h -->	transport	0
Ex_Phe_m	Phe_m -->	transport	0
Ex_Phe_p	Phe_p -->	transport	0
Ex_Pro_c	Pro_c -->	transport	0
Ex_Pro_h	Pro_h -->	transport	0
Ex_Pro_m	Pro_m -->	transport	0
Ex_Pro_p	Pro_p -->	transport	0
Ex_Ser_c	Ser_c -->	transport	0
Ex_Ser_h	Ser_h -->	transport	0
Ex_Ser_m	Ser_m -->	transport	0
Ex_Ser_p	Ser_p -->	transport	0
Ex_Thr_c	Thr_c -->	transport	0
Ex_Thr_h	Thr_h -->	transport	0
Ex_Thr_m	Thr_m -->	transport	0
Ex_Thr_p	Thr_p -->	transport	0
Ex_Trp_c	Trp_c -->	transport	0
Ex_Trp_h	Trp_h -->	transport	0
Ex_Trp_m	Trp_m -->	transport	0
Ex_Trp_p	Trp_p -->	transport	0
Ex_Tyr_c	Tyr_c -->	transport	0
Ex_Tyr_h	Tyr_h -->	transport	0
Ex_Tyr_m	Tyr_m -->	transport	0
Ex_Tyr_p	Tyr_p -->	transport	0
Ex_Val_c	Val_c -->	transport	0
Ex_Val_h	Val_h -->	transport	0
Ex_Val_m	Val_m -->	transport	0
Ex_Val_p	Val_p -->	transport	0
Ex_starch	starch2_h -->	transport	0.767179
Ex_Glc	Glc_c -->	transport	0
Ex_Frc	Frc_c -->	transport	0
Ex_Suc	Suc_c -->	transport	0.767179
Ex_cellulose	cellulose3_c -->	transport	0
Ex_Mas	Mas_c -->	transport	0
Ex_MACP	M_DASH_ACP_h --> ACP_h + H_h	transport	0
Ex_Tre	Tre_c -->	transport	0
NGAM_c	ATP_c + H2O_c --> ADP_c + H_c + Pi_c	cellular component maintenance	0.05035
NGAM_h	ATP_h + H2O_h --> ADP_h + H_h + Pi_h	cellular component maintenance	0.152707
NGAM_m	ATP_m + H2O_m --> ADP_m + H_m + Pi_m	cellular component maintenance	0.00911119
NDA2_1_m	H_m + NADH_m + Q_m --> NAD_m + QH2_m	alternative respiration	0
NDA2_2_m	H_m + NADPH_m + Q_m --> NADP_m + QH2_m	alternative respiration	0
AOX1A_m	O2_m + 2.0 QH2_m --> 2.0 H2O_m + 2.0 Q_m	alternative respiration	0
NDC1_1_h	H_h + NADH_h + PQ_h --> NAD_h + PQH2_h	alternative respiration	0
NDC1_2_h	H_h + NADPH_h + PQ_h --> NADP_h + PQH2_h	alternative respiration	0
AOX4_h	O2_h + 2.0 PQH2_h --> 2.0 H2O_h + 2.0 PQ_h	alternative respiration	0
Ex_AA	0.097 Ala_c + 0.016 Arg_c + 0.101 Asn_c + 0.095 Asp_c + 0.332 Gln_c + 0.114 Glu_c + 0.007 Gly_c + 0.004 His_c + 0.012 Ile_c + 0.012 Leu_c + 0.018 Lys_c + 0.007 Met_c + 0.011 Phe_c + 0.077 Ser_c + 0.056 Thr_c + 0.009 Trp_c + 0.006 Tyr_c + 0.024 Val_c -->	transport	0.348718
AlaTA_c	Ala_c + KG_c <=> Glu_c + Pyr_c	alanine biosynthetic process	0
Tr_Cit_iCit_mc	Cit_m + iCit_c <=> Cit_c + iCit_m	transport	0
Tr_KG_Mal_mc	KG_m + Mal_c <=> KG_c + Mal_m	transport	-0.0865951
Tr_Asp_mc	Asp_m <=> Asp_c	transport	0.40881
Tr_Asp_Glu_mc	Asp_m + Glu_c <=> Asp_c + Glu_m	transport	-0.247703
Tr_Pyr_Mal_hc	Mal_c + Pyr_h <=> Mal_h + Pyr_c	transport	0.0491692
Tr_Ala_mc	Ala_c <=> Ala_m	transport	0.161108
